# Correcting reference bias from the Illumina Isaac aligner enables analysis of cancer genomes

**DOI:** 10.1101/836171

**Authors:** Alex J. Cornish, Daniel Chubb, Anna Frangou, Phuc H. Hoang, Martin Kaiser, David C. Wedge, Richard S. Houlston

## Abstract

Estimating the fraction of cancer cells with individual somatic mutations is central to many analyses in cancer genomics, including characterisation of clonal architecture and timing of mutational events. Estimation of these cancer cell fractions (CCFs) is contingent on unbiased assessment of the fraction of reads supporting variant alleles (VAFs). We demonstrate that VAFs computed by the Illumina Isaac pipeline, used in many large-scale sequencing projects including The 100,000 Genomes Project, are biased by the preferential soft clipping of reads supporting non-reference alleles (semi-aligned reads). We show that these biased VAFs can have deleterious effects on downstream analyses reliant on unbiased CCF estimates. While Isaac bias can be corrected through realignment with alternative parameters, this is computationally intensive. We therefore developed FixVAF, a tool for removing bias introduced by soft clipping of semi-aligned reads, facilitating downstream analyses without the need for realignment. FixVAF is freely available at https://github.com/danchubb/FixVAF.
