## Supplementary Tables 1-3 for "Correcting reference bias from the Illumina Isaac aligner enables analysis of cancer genomes"

### Sheet: Supplementary Table 1
Supplementary Table 1: Isaac releases including clip-semialigned parameter
Isaac version number	Includes --clip-semialigned parameter	--clip-semialigned activated by default	Release manual URL
00.12.12.17	Unknown	Unknown	Unknown
01.13.06.20	Yes	Yes	https://github.com/sequencing/isaac_aligner/blob/261f07730fbf041acd2a744f864388ec76cd1627/iSAACguide-200613-1031-28.pdf
01.13.06.21	Yes	Yes	https://github.com/sequencing/isaac_aligner/blob/0ecc67ee557d048926c9696dbc11f16224370b4b/iSAACguide-200613-1352-32.pdf
01.13.06.27	Yes	Yes	https://github.com/sequencing/isaac_aligner/blob/59c94c67002849f8fe8848ecdca44a0f9db44b73/src/markdown/manual.md
01.13.09.09	Yes	Yes	https://github.com/sequencing/isaac_aligner/blob/be5b4ec9ed3c998e610457bcc0385818808801f6/src/markdown/manual.md
01.14.02.10	Yes	Yes	https://github.com/sequencing/isaac_aligner/blob/c8e7eef90b8f26bb5c2abc9c95999df077b68a18/src/markdown/manual.md
01.14.02.18	Yes	Yes	https://github.com/sequencing/isaac_aligner/blob/6a8ea8cfe41e1bf125abf8e08a3d87ce4e652da0/src/markdown/manual.md
01.14.03.12	Yes	Yes	https://github.com/sequencing/isaac_aligner/blob/62359727efe3c60741422f7d674705be05c85200/src/markdown/manual.md
01.14.04.01	Yes	Yes	https://github.com/sequencing/isaac_aligner/blob/4aff3eeeb6562fbe0ae13c3983db0f29cfc56d25/src/markdown/manual.md
01.14.04.08	Yes	Yes	https://github.com/sequencing/isaac_aligner/blob/5b000cc1f451161f268f68073fc29c3e221c6ab9/src/markdown/manual.md
01.14.04.17	Yes	Yes	https://github.com/sequencing/isaac_aligner/blob/37e9135bf20500e09117378d6dda5ed6386f9bd4/src/markdown/manual.md
01.14.06.18	Yes	Yes	https://github.com/sequencing/isaac_aligner/blob/e3a9d465776f7007a4d45a71729619710011a031/src/markdown/manual.md
01.14.07.14	Yes	Yes	https://github.com/sequencing/isaac_aligner/blob/f5bb59cbd56224fb4defc2630fd44328bb6217e1/src/markdown/manual.md
01.14.07.17	Yes	Yes	https://github.com/sequencing/isaac_aligner/blob/1578fd94368520ef491ada8f59faa6c90b24524a/src/markdown/manual.md
01.14.08.28	Yes	Yes	https://github.com/sequencing/isaac_aligner/blob/1578fd94368520ef491ada8f59faa6c90b24524a/src/markdown/manual.md
01.14.11.07	Yes	Yes	https://github.com/sequencing/isaac_aligner/blob/506086414cc561507611c4d9d2bbc73277b67379/src/markdown/manual.md
01.14.11.11	Yes	Yes	https://github.com/sequencing/isaac_aligner/blob/fcfaec40f358778391703e7cf89131de914d2b56/src/markdown/manual.md
01.14.11.27	Yes	Yes	https://github.com/sequencing/isaac_aligner/blob/6b41f6d4985d069566a5c38d3d80c0d6ebb5841c/src/markdown/manual.md
01.15.01.28	Yes	Yes	https://github.com/sequencing/isaac_aligner/blob/a15669e6e809426070c2bd43a78aff3a9b7a2095/src/markdown/manual.md
01.15.02.08	Yes	Yes	https://github.com/sequencing/isaac_aligner/blob/78dc45426e97f639c267e044eaaf16298fde8c80/src/markdown/manual.md
01.15.04.01	Yes	Yes	https://github.com/sequencing/isaac_aligner/blob/fd092ec20d82548a90c53eafdaed7d617328a6a4/src/markdown/manual.md
02.15.04.09	Yes	No	https://github.com/Illumina/isaac2/blob/d4169d5b739aee2c15d448368d8575291b4c62da/src/markdown/manual.md
02.15.07.09	Yes	No	https://github.com/Illumina/isaac2/blob/45739f2b3cafa9d3858bea0d827544f7bfea62c8/src/markdown/manual.md
02.15.07.14	Yes	No	https://github.com/Illumina/isaac2/blob/cb4ab6a989b902671855b0ddf141891427ddd31f/src/markdown/manual.md
02.15.07.16	Yes	No	https://github.com/Illumina/isaac2/blob/b8b5f0b445b30b3fd76e522856c0a04c941e2b87/src/markdown/manual.md
02.15.09.28	Yes	No	https://github.com/Illumina/isaac2/blob/67062e76d8b25441c353dbe3143fa634b05405dd/src/markdown/manual.md
02.15.10.21	Yes	No	https://github.com/Illumina/isaac2/blob/5f5c9998324627d9744db09ec9bdee7619939c7b/src/markdown/manual.md
02.16.03.09	Yes	No	https://github.com/Illumina/isaac2/blob/2a63cdcd836e27220cf386d8d23d284319e67ae3/src/markdown/manual.md
03.16.02.19	Yes	No	https://github.com/Illumina/Isaac3/blob/0af908897479c711f58fe4dd2055f1be7e3e2961/src/markdown/manual.md
03.16.04.27	Yes	No	https://github.com/Illumina/Isaac3/blob/68de57d6e6a6448dfdaf1b3e163bfb3b7e658f07/src/markdown/manual.md
03.16.09.13	Yes	No	https://github.com/Illumina/Isaac3/blob/6c6ebf5bce52a7fd87ebbbb3530626b20390a003/src/markdown/manual.md
03.16.09.21	Yes	No	https://github.com/Illumina/Isaac3/blob/bb49e6564f3aec9fbb6519f7b119d0ff7e200a79/src/markdown/manual.md
03.16.12.05	Yes	No	https://github.com/Illumina/Isaac3/blob/bb49e6564f3aec9fbb6519f7b119d0ff7e200a79/src/markdown/manual.md
03.17.03.01	Yes	No	https://github.com/Illumina/Isaac3/blob/6f0191a4e0d4b332e8f34b7ced57dc6e6eb4f2f1/src/markdown/manual.md
04.17.06.15	Yes	No	https://github.com/Illumina/Isaac4/blob/eb186a195d003f905585a21b8041058a2059f2a4/src/markdown/manual.md
04.17.09.06	Yes	No	https://github.com/Illumina/Isaac4/blob/9d44bfae7d72ca2fbab20001a611f52db89a4d75/src/markdown/manual.md
04.18.01.19	Yes	No	https://github.com/Illumina/Isaac4/blob/5c11bee4fcef504dd94c4885d0dd4612f02856c7/src/markdown/manual.md
04.18.05.23	Yes	No	https://github.com/Illumina/Isaac4/blob/cebeec8bc79bfc5e7d211d9b2045d3c730a5f665/src/markdown/manual.md
04.18.08.29	Yes	No	https://github.com/Illumina/Isaac4/blob/4993bd5bddc33a3379e61ef4d7ecc24523055e74/src/markdown/manual.md
04.18.11.09	Yes	No	https://github.com/Illumina/Isaac4/blob/d201d2840dd81dd36ad31c311c2a9307ef28aac7/src/markdown/manual.md

### Sheet: Supplementary Table 2
Supplementary Table 2: Software, parameters and data used in study
URLs from which software was downloaded
Software	Version	URL
Isaac	03.16.02.19	https://github.com/Illumina/Isaac3/releases/tag/iSAAC-03.16.02.19
Strelka	2.4.7	https://github.com/Illumina/strelka/releases/tag/v2.4.7
alleleCount	4.0.0	https://github.com/cancerit/alleleCount
Battenberg	2.2.8	https://github.com/Wedge-Oxford/battenberg
DPClust	2.2.8	https://github.com/Wedge-Oxford/dpclust
Ccube	1.0	https://github.com/keyuan/ccube
URLs from which data were downloaded
Data		URL
Homo sapiens GRCh38Decoy reference assembly		http://emea.support.illumina.com/sequencing/sequencing_software/igenome.html
Parameters used to run software
Software	Version	Parameters used
Isaac with soft clipping of semi-aligned reads	03.16.02.19	isaac-align --output-directory [DIR_OUTPUT] --temp-directory [DIR_TEMP] --bam-gzip-level 6 --scatter-repeats 1 --reference-genome [FILENAME_REF] --cleanup-intermediary 1 --memory-limit 123 --clip-semialigned 1 --base-quality-cutoff 15 --stats-image-format none --gap-scoring bwa --variable-read-length yes --ignore-missing-bcls 1 --ignore-missing-filters 1 --split-gap-length 10000 --seed-length 16 …
Isaac without soft clipping of semi-aligned reads	03.16.02.19	isaac-align --output-directory [DIR_OUTPUT] --temp-directory [DIR_TEMP] --scatter-repeats 1 --reference-genome [FILENAME_REF] --cleanup-intermediary 1 --memory-limit 95 --base-quality-cutoff 15 --stats-image-format none --gap-scoring bwa --variable-read-length yes --ignore-missing-bcls 1 --ignore-missing-filters 1 --split-gap-length 10000 --seed-length 16 --clip-overlapping 1 --bam-exclude-tags n…
Starling	2.4.7	starling2 -clobber -min-paired-align-score 20 -min-single-align-score 20 -bam-seq-name chr1 -report-range-begin 1 -report-range-end 11855068 -samtools-reference [FILENAME_REFERENCE] -max-window-mismatch 2 20 -genome-size 2940668973 -max-indel-size 50 --gvcf-file - --gvcf-min-gqx 30 --gvcf-max-snv-strand-bias 10 --gvcf-max-indel-ref-repeat -1 -min-qscore 17 -bsnp-ssd-no-mismatch 0.35 -bsnp-ssd-one…
Strelka	2.4.7	strelka2 -clobber -filter-unanchored -min-paired-align-score 20 -min-single-align-score 10 -min-qscore 0 -report-range-begin 1 -report-range-end 11855068 -samtools-reference [FILENAME_REFERENCE] -max-window-mismatch 3 20 -bam-seq-name chr1 -genome-size 2940668973 -max-indel-size 50 -indel-nonsite-match-prob 0.5 --somatic-snv-rate 0.0001 --shared-site-error-rate 0.0000000005 --shared-site-error-st…

### Sheet: Supplementary Table 3
Supplementary Table 3: Study subjects
Subject ID	Average coverage		Sex
	Normal	Tumour
1305	38.05	125.66	Male
1334	41.38	117.96	Female
5834	38.31	117.53	Female
6030	39.08	106.03	Female
6178	39.92	110.32	Female
6229	43.91	120.53	Male
6706	42.72	120.92	Male
6988	37.54	121.95	Male
7020	38.96	111.1	Female
7240	37.57	131	Male
7801	39.48	116.5	Female
7842	38.23	112.19	Male
8237	36.54	102.98	Female
9126	42.02	110.75	Male
9166	42.11	115.52	Female
9515	40.86	120.94	Male
9524	40.4	155.44	Male
9721	37.93	117.26	Male
10068	37.23	112.08	Male
10365	40.43	114.99	Male
11506	43.51	115.19	Male
11668	38.04	118.52	Male
11949	41.5	116.51	Male
12546	39.82	153.13	Male
13029	37.36	112.96	Male
